# Scalable batch-correction approach for integrating large-scale single-cell transcriptomes

**DOI:** 10.1101/2021.12.12.472307

**Authors:** Xilin Shen, Hongru Shen, Dan Wu, Mengyao Feng, Jiani Hu, Jilei Liu, Yichen Yang, Meng Yang, Yang Li, Lei Shi, Kexin Chen, Xiangchun Li

## Abstract

Integration of the evolving large-scale single-cell transcriptomes requires scalable batch-correction approaches. Here we propose a simple batch-correction method that is scalable for integrating super large-scale single-cell transcriptomes from diverse sources. The core idea of the method is encoding batch information of each cell as a trainable parameter and added to its expression profile; subsequently, a contrastive learning approach is used to learn feature representation of the additive expression profile. We demonstrate the scalability of the proposed method by integrating 18 million cells obtained from the Human Cell Atlas. Our benchmark comparisons with current state-of-the-art single-cell integration methods demonstrated that our method could achieve comparable data alignment and cluster preservation. Our study would facilitate the integration of super large-scale single-cell transcriptomes. The source code is available at https://github.com/xilinshen/Fugue.
