## Supplementary Table 1 for "Scalable batch-correction approach for integrating large-scale single-cell transcriptomes"

### Sheet: Sheet1
Project	Cohorts	Project title	Sample type	Organ_part	Platform	Sample number	Cell number	Cell number (quality control)
C1	C1.0	Census of Immune Cells	Homo sapiens	Immune	10X 3' v2 sequencing	8	391872	265372
C1	C1.1	Census of Immune Cells	Homo sapiens	Immune	10X 3' v2 sequencing	8	390976	289705
C2	C2	Structural Remodeling of the Human Colonic Mesenchyme in Inflammatory Bowel Disease	Homo sapiens	Colon	10X 3' v2 sequencing	4	43584	19387
C3	C3	Single-cell RNA-seq analysis throughout a 125-day differentiation protocol that converted H1 human embryonic stem cells to a variety of ventrally-derived cell types	Homo sapiens	Brain	Smart-seq2	1	1728	1728
C4	C4	Reconstructing the human first trimester fetal-maternal interface using single cell transcriptomics	Homo sapiens	Immune	10X 3' v2 sequencing	4	88128	10303
C5	C5	Reconstructing the human first trimester fetal-maternal interface using single cell transcriptomics	Homo sapiens	Immune	10X 3' v2 sequencing	6	444032	52337
C6	C6	Reconstructing the human first trimester fetal-maternal interface using single cell transcriptomics	Homo sapiens	Immune	10X 3' v2 sequencing	5	88320	39734
C7	C7.0	The emergent landscape of the mouse gut endoderm at single-cell resolution	Homo sapiens	Endoderm	10X 3' v2 sequencing	3	639360	86294
C7	C7.1	The emergent landscape of the mouse gut endoderm at single-cell resolution	Homo sapiens	Brain	10X 3' v2 sequencing	3	251200	20131
C8	C8.0	A single-cell reference map of transcriptional states for human blood and tissue T cell activation	Homo sapiens	Immune	10X 3' v2 sequencing	2	23104	20217
C8	C8.1	A single-cell reference map of transcriptional states for human blood and tissue T cell activation	Homo sapiens	Immune	10X 3' v2 sequencing	2	90272	19297
C8	C8.2	A single-cell reference map of transcriptional states for human blood and tissue T cell activation	Homo sapiens	Immune	10X 3' v2 sequencing	2	91712	12798
C8	C8.3	A single-cell reference map of transcriptional states for human blood and tissue T cell activation	Homo sapiens	Immune	10X 3' v2 sequencing	2	91488	21285
C9	C9	Profiling of CD34+ cells from human bone marrow to understand hematopoiesis	Homo sapiens	Immune	10X 3' v2 sequencing	3	41312	31835
C10	C10	Single cell profiling of human induced dendritic cells generated by direct reprogramming of embryonic fibroblasts	Homo sapiens	Skin	10X 3' v2 sequencing	1	15744	6335
C11	C11	Single-cell RNA Sequencing of human microglia from post mortem Alzheimers Disease CNS tissue.	Homo sapiens	Brain	10X 3' v2 sequencing	2	12288	5661
C12	C12.0	Single-cell RNA sequencing reveals the heterogeneity of liver-resident immune cells in human.	Homo sapiens	Immune	10X 3' v2 sequencing	3	59936	19432
C12	C12.1	Single-cell RNA sequencing reveals the heterogeneity of liver-resident immune cells in human.	Homo sapiens	Immune	10X 3' v2 sequencing	3	136800	33862
C12	C12.2	Single-cell RNA sequencing reveals the heterogeneity of liver-resident immune cells in human.	Homo sapiens	Immune	10X 3' v2 sequencing	3	105728	31626
C13	C13.0	Immune landscape of viral- and carcinogen-drived head and neck cancer	Homo sapiens	Immune	10X 3' v2 sequencing	32	152448	59082
C13	C13.1	Immune landscape of viral- and carcinogen-drived head and neck cancer	Homo sapiens	Mouth	10X 3' v2 sequencing	31	326784	94473
C14	C14	Single cell transcriptome analysis of human pancreas reveals transcriptional signatures of aging and somatic mutation patterns	Homo sapiens	Pancreas	Smart-seq2	1	2528	2526
C15	C15.0	Single-cell RNA-sequencing of skin, fresh blood, and cultured peripheral blood mononuclear cells from a patient with drug-induced hypersensitivity syndrome and healthy volunteers	Homo sapiens	Skin	10X 5' v2 sequencing	3	32576	2739
C15	C15.1	Single-cell RNA-sequencing of skin, fresh blood, and cultured peripheral blood mononuclear cells from a patient with drug-induced hypersensitivity syndrome and healthy volunteers	Homo sapiens	Immune	10X 5' v2 sequencing	3	98976	2150
C16	C16	Comparative analysis of kidney organoid and adult human kidney single cell and single nucleus transcriptomes	Organoids	Kidney	10X 3' v2 sequencing	1	45248	1196
C17	C17	Assessing the relevance of organoids to model inter-individual variation	Homo sapiens	Model organ	10X 3' v2 sequencing	1	156928	43848
C18	C18	A Cellular Atlas of Pitx2-Dependent Cardiac Development.	Mus musculus	Heart	10X 3' v2 sequencing	12	980672	106700
C19	C19	Integrative computational analysis of the substantia nigra pars compacta and the locus coeruleus	Homo sapiens	Brain	10X 3' v2 sequencing	12	1423904	157061
C20	C20	Transcriptomic Profiling of the Developing Cardiac Conduction System at Single-Cell Resolution.	Mus musculus	Heart	10X 3' v2 sequencing	1	114368	24360
C21	C21.0	Single-cell Transcriptome Analysis Reveals Dynamic Cell Populations and Differential Gene Expression Patterns in Control and Aneurysmal Human Aortic Tissue.	Homo sapiens	Immune	10X 3' v2 sequencing	2	41792	10912
C21	C21.1	Single-cell Transcriptome Analysis Reveals Dynamic Cell Populations and Differential Gene Expression Patterns in Control and Aneurysmal Human Aortic Tissue.	Homo sapiens	Immune	10X 3' v3 sequencing	9	123616	49790
C22	C22	GM-CSF-producing T helper cells: a distinct subset of T helper cells.	Homo sapiens	Immune	10X 3' v3 sequencing	5	208704	72759
C23	C23	Identification of a mesenchymal progenitor cell hierarchy in adipose tissue (scRNA-seq)	Mus musculus	Adipose tissue	10X 3' v2 sequencing	2	33248	24640
C24	C24	Single-cell survey of human lymphatics unveils marked endothelial cell heterogeneity and mechanisms of homing for neutrophils	Homo sapiens	Immune	10X 3' v2 sequencing	5	150368	113870
C25	C25	A single-cell transcriptome atlas of the adult human retina	Homo sapiens	Eye	10X 3' v2 sequencing	3	41344	19699
C26	C26	An Atlas of Immune Cell Exhaustion in HIV-Infected Individuals Revealed by Single-Cell Transcriptomics.	Homo sapiens	Immune	10X 3' v2 sequencing	4	176768	16196
C27	C27	Transcriptomic and clonal characterization of T cells in the human central nervous system.	Homo sapiens	Immune	10X 3' v3 sequencing	3	101664	15174
C28	C28	A human single cell atlas of the substantia nigra reveals novel cell specific pathways associated with the genetic risk of Parkinson’s disease and neuropsychiatric disorders	Homo sapiens	Brain	10X 3' v2 sequencing	5	16416	5479
C29	C29.0	Transcriptomic characterisation of haematopoietic stem and progenitor cells from human adult bone marrow, spleen and peripheral blood	Homo sapiens	Spleen	10X 3' v3 sequencing	2	48640	41313
C29	C29.1	Transcriptomic characterisation of haematopoietic stem and progenitor cells from human adult bone marrow, spleen and peripheral blood	Homo sapiens	Immune	10X 3' v3 sequencing	2	59040	47739
C29	C29.2	Transcriptomic characterisation of haematopoietic stem and progenitor cells from human adult bone marrow, spleen and peripheral blood	Homo sapiens	Immune	10X 3' v3 sequencing	2	59168	36795
C30	C30.0	Ischaemic sensitivity of human tissue by single cell RNA seq	Homo sapiens	Spleen	10X 3' v2 sequencing	5	217728	94676
C30	C30.1	Ischaemic sensitivity of human tissue by single cell RNA seq	Homo sapiens	Lung	10X 3' v2 sequencing	7	327072	75387
C30	C30.2	Ischaemic sensitivity of human tissue by single cell RNA seq	Homo sapiens	Esophagus	10X 3' v2 sequencing	6	870720	119707
C31	C31	A single-cell survey of the human first-trimester placenta and decidua	Homo sapiens	Placenta	10X 3' v2 sequencing	3	182592	16442
C32	C32	Altered human oligodendrocyte heterogeneity in multiple sclerosis	Homo sapiens	Brain	10X 3' v2 sequencing	9	208608	24983
C33	C33.0	Cells of the adult human heart	Homo sapiens	Heart	10X 3' v2 sequencing	6	1273568	69503
C33	C33.1	Cells of the adult human heart	Homo sapiens	Heart	10X 3' v3 sequencing	1	862912	83623
C34	C34	Colonic single epithelial cell census reveals goblet cell drivers of barrier breakdown in inflammatory bowel disease.	Mus musculus	Colon	10X 3' v2 sequencing	6	182944	23993
C35	C35	Defining the Activated Fibroblast Population in Lung Fibrosis Using Single Cell Sequencing.	Mus musculus	Lung	10X 3' v2 sequencing	11	58208	28428
C36	C36.0	Distinct microbial and immune niches of the human colon	Homo sapiens	Immune	10X 3' v3 sequencing	3	220640	30287
C36	C36.1	Distinct microbial and immune niches of the human colon	Homo sapiens	Immune	10X 3' v3 sequencing	3	89024	10889
C37	C37	Direct exposure to SARS-CoV-2 and cigarette smoke increases infection severity and alters the stem cell-derived airway repair response	Homo sapiens	Airway	10X 3' v3 sequencing	2	311392	161096
C38	C38	Characterization of the transcriptional landscape of human developing hippocampus	Homo sapiens	Brain	10X 3' v2 sequencing	7	232864	51700
C39	C39	Immunophenotyping of COVID-19 and influenza highlights the role of type I interferons in development of severe COVID-19	Homo sapiens	Immune	10X 3' v3 sequencing	13	611680	51468
C40	C40	Microglia Require CD4 T Cells to Complete the Fetal-to-Adult Transition	Mus musculus	Brain	10X 3' v2 sequencing	3	47104	11112
C41	C41	Dissecting the human liver cellular landscape by single cell RNA-seq reveals novel intrahepatic monocyte macrophage populations	Homo sapiens	Liver	10X 3' v2 sequencing	5	299456	11094
C42	C42.0	Resolving the fibrotic niche of human liver cirrhosis using single-cell transcriptomics	Homo sapiens	Liver	10X 3' v2 sequencing	10	279264	80295
C42	C42.1	Resolving the fibrotic niche of human liver cirrhosis using single-cell transcriptomics	Homo sapiens	Liver	10X 3' v2 sequencing	4	53472	31470
C43	C43	Single cell RNA sequencing of multiple myeloma II	Homo sapiens	Immune	10X 3' v2 sequencing	1	3744	2683
C44	C44	Single-cell RNA sequencing of normal human kidney	Homo sapiens	Kidney	10X 3' v2 sequencing	3	141792	24234
C45	C45	Single-cell RNA-Seq Investigation of Foveal and Peripheral Expression in the Human Retina	Homo sapiens	Retina	10X 3' v3 sequencing	3	400288	12021
C46	C46	Single-cell RNA-seq of human peripheral blood NKT cells	Homo sapiens	Immune	10X 3' v2 sequencing	3	17856	12490
C47	C47	Single-cell RNA-sequencing reveals profibrotic roles of distinct epithelial and mesenchymal lineages in pulmonary fibrosis	Homo sapiens	Lung	10X 3' v2 sequencing	1	8384	2532
C48	C48	Single-cell transcriptional profiles in human and mouse skeletal muscle	Homo sapiens	Skeletal muscle	10X 3' v2 sequencing	1	7136	2205
C49	C49.0	A cell atlas of human thymic development defines T cell repertoire formation	Homo sapiens	Thymus	10X 3' v2 sequencing	9	885504	90934
C49	C49.1	A cell atlas of human thymic development defines T cell repertoire formation	Homo sapiens	Thymus	10X 3' v3 sequencing	2	82944	30279
C50	C50	A single cell atlas of the human proximal epididymis reveals cell-type specific functions and distinct roles for CFTR.	Homo sapiens	Testis	10X 3' v2 sequencing	3	47520	13598
C51	C51.0	Systematic comparative analysis of single cell RNA-sequencing methods	Mus musculus	Brain	10X 3' v2 sequencing	2	7136	4466
C51	C51.1	Systematic comparative analysis of single cell RNA-sequencing methods	Homo sapiens	Immune	10X 3' v3 sequencing	1	17376	3837
C51	C51.2	Systematic comparative analysis of single cell RNA-sequencing methods	Homo sapiens	Immune	10X 3' v2 sequencing	2	97408	10630
C52	C52	Spatio-temporal immune zonation of the human kidney	Homo sapiens	Immune	10X 3' v2 sequencing	8	341056	41663
C53	C53.0	Decoding the development of the blood and immune systems during human fetal liver haematopoiesis	Homo sapiens	Immune	10X 3' v2 sequencing	14	1252960	182055
C53	C53.1	Decoding the development of the blood and immune systems during human fetal liver haematopoiesis	Homo sapiens	Immune	10X 3' v2 sequencing	7	417920	64866
C53	C53.2	Decoding the development of the blood and immune systems during human fetal liver haematopoiesis	Homo sapiens	Immune	10X 3' v2 sequencing	3	280544	14121
