## Supplementary Table 3 for "Scalable batch-correction approach for integrating large-scale single-cell transcriptomes"

### Sheet: Sheet1
Dataset	Dataset cells	Properties genes	Hyperparameters
			Queue size (%)	Momentum	Shuffle rate (%)	Drop out rate (%)	Epoch	Batch size
Simulation	30000	2000	0.05	0.999	10	30	30	128
Simulation_rm	22000	2000	0.05	0.999	10	30	30	128
Cell line	9531	1959	0.05	0.999	10	30	100	32
PBMC	28541	2085	0.05	0.999	10	30	50	32
Human Cell Atlas	18056192	14550	0.05	0.999	10	30	30	256
